# Profiling Epigenetic Aging at Cell-Type Resolution Through Long-Read Sequencing

**DOI:** 10.1101/2024.11.20.623937

**Authors:** Alec Eames, Mahdi Moqri, Jesse R. Poganik, Vadim N. Gladyshev

## Abstract

DNA methylation can give rise to robust biomarkers of aging, yet most studies profile it at the bulk tissue level, which masks cell type-specific alterations that may follow distinct aging trajectories. Long-read sequencing technology enables methylation profiling of extended DNA fragments, which allows mapping to their cell type of origin. In this study, we introduce a framework for evaluating cell type-specific aging using long-read sequencing data, without the need for cell sorting. Leveraging cell type-specific methylation patterns, we map long-read fragments to individual cell types and generate cell type-specific methylation profiles, which are used as input to a newly developed probabilistic aging model, LongReadAge, capable of predicting epigenetic age at the cell-type level. We apply LongReadAge to track aging of myeloid cells and lymphocytes from bulk leukocyte data as well as circulating cell-free DNA, demonstrating robust performance in predicting age despite limited shared features across samples. This approach provides a novel method for profiling the dynamics of epigenetic aging at cell-type resolution.
