## Supplementary Tables for "Profiling Epigenetic Aging at Cell-Type Resolution Through Long-Read Sequencing"

### Sheet: Table S1
Sample	Group
GSM5652277_Blood-T-CD3-Z000000TV	Lymphocyte
GSM5652278_Blood-T-CD3-Z000000UP	Lymphocyte
GSM5652279_Blood-T-CD4-Z000000TT	Lymphocyte
GSM5652280_Blood-T-CD4-Z000000U7	Lymphocyte
GSM5652281_Blood-T-CD4-Z000000UM	Lymphocyte
GSM5652282_Blood-T-CD8-Z000000TR	Lymphocyte
GSM5652283_Blood-T-CD8-Z000000U5	Lymphocyte
GSM5652284_Blood-T-CD8-Z000000UK	Lymphocyte
GSM5652285_Blood-T-CenMem-CD4-Z00000417	Lymphocyte
GSM5652286_Blood-T-CenMem-CD4-Z0000041D	Lymphocyte
GSM5652287_Blood-T-CenMem-CD4-Z0000041N	Lymphocyte
GSM5652288_Blood-T-Eff-CD8-Z00000419	Lymphocyte
GSM5652289_Blood-T-Eff-CD8-Z0000041F	Lymphocyte
GSM5652290_Blood-T-Eff-CD8-Z0000041Q	Lymphocyte
GSM5652291_Blood-T-EffMem-CD4-Z00000416	Lymphocyte
GSM5652292_Blood-T-EffMem-CD4-Z0000041C	Lymphocyte
GSM5652293_Blood-T-EffMem-CD4-Z0000041M	Lymphocyte
GSM5652294_Blood-T-EffMem-CD8-Z0000041A	Lymphocyte
GSM5652295_Blood-T-EffMem-CD8-Z0000041G	Lymphocyte
GSM5652296_Blood-T-Naive-CD4-Z0000041E	Lymphocyte
GSM5652297_Blood-T-Naive-CD8-Z0000041B	Lymphocyte
GSM5652298_Blood-T-Naive-CD8-Z0000041H	Lymphocyte
GSM5652299_Blood-NK-Z000000TM	Lymphocyte
GSM5652300_Blood-NK-Z000000U1	Lymphocyte
GSM5652301_Blood-NK-Z000000UF	Lymphocyte
GSM5652316_Blood-B-Z000000TX	Lymphocyte
GSM5652317_Blood-B-Z000000UB	Lymphocyte
GSM5652318_Blood-B-Z000000UR	Lymphocyte
GSM5652319_Blood-B-Mem-Z0000041J	Lymphocyte
GSM5652320_Blood-B-Mem-Z0000041K	Lymphocyte
GSM5652302_Blood-Monocytes-Z000000TP	Myeloid cell
GSM5652303_Blood-Monocytes-Z000000U3	Myeloid cell
GSM5652304_Blood-Monocytes-Z000000UH	Myeloid cell
GSM5652313_Blood-Granulocytes-Z000000TZ	Myeloid cell
GSM5652314_Blood-Granulocytes-Z000000UD	Myeloid cell
GSM5652315_Blood-Granulocytes-Z000000UT	Myeloid cell

### Sheet: Table S2
Parameter for find_markers	Value
min_bp	0
max_bp	10000000000
min_cpg	0
max_cpg	10000000000
min_cov	5
na_rate_tg	0.334
na_rate_bg	0.334
only_hyper	FALSE
only_hypo	FALSE
delta_means	0.25
delta_quants	0
tg_quant	0.3
bg_quant	0.03
unmeth_quant_thresh	1
meth_quant_thresh	0
unmeth_mean_thresh	1
meth_mean_thresh	0
out_dir	markers/
top	None
header	FALSE
verbose	FALSE
chunk_size	150000
repro	FALSE
pval	0.05
sort_by	None
delta_maxmin	-1
threads	8
